# Impaired ZNF560 repression during induced pluripotent stem cell reprogramming indicates early epigenetic alterations in Schizophrenia

**DOI:** 10.64898/2026.08.14.744920

**Authors:** Bárbara S. Casas, Elvis Acevedo, Michel Maluenda, Rodrigo Celis, Claudio Letelier-Naritelli, Víctor Pola-Véliz, Stevens K. Rehen, Verónica Palma, Martin Montecino

## Abstract

Despite extensive epigenetic reprogramming, induced pluripotent stem cells (iPSC) from schizophrenia patients (SZ) retain several molecular and functional features of this disease. Transcriptomic and epigenomic analyses were performed in iPSC of SZ and healthy control subjects (HC). Transcriptional profiles were largely similar between SZ and HC iPSC, whereas pronounced differences emerged following neural differentiation, with SZ NSC exhibiting dysregulation of genes involved in neurodevelopment and synaptic function. *ZNF560* was identified as a uniquely and consistently upregulated gene in SZ iPSC, robustly discriminating SZ from HC iPSC. Epigenomic profiling revealed increased chromatin accessibility and reduced DNA methylation at the *ZNF560* promoter in SZ iPSC. ChIP-seq data suggested that ZNF560 can bind to promoters of genes implicated in synaptic signaling and neuronal development. Moreover, a subset of these genes was found to be differentially expressed in SZ neural stem cells. Together, our results identify *ZNF560* as a reprogramming-resistant epigenetic marker of schizophrenia and suggest an altered KRAB-ZNF–mediated regulation in early neurodevelopmental pathways underlying this disorder.
