## Supplementary Table 6 for "Impaired ZNF560 repression during induced pluripotent stem cell reprogramming indicates early epigenetic alterations in Schizophrenia"

### Sheet: Supplementary Table 6
Supplementary Table 6. Intersection of DARs with GWAS of schizophrenia patient samples.
seqnames	start	end	width	strand	width_diffbind	Conc	Conc_SZ	Conc_HC	Fold	p.value	FDR	annotation	geneChr	geneStart	geneEnd	geneLength	geneStrand	geneId	transcriptId	distanceToTSS	gwas_chromosome	gwas_snp_id	gwas_snp_pos	gwas_pvalue	gwas_odds_ratio	gwas_region_start	gwas_region_end	gwas_region_genes	gwas_all_genes	distance_to_gwas_snp	atac_direction
chr17	5132397	5132842	446	*	446	6.02	4.78	6.85	-2.07	1.45e-16	2.39e-11	Exon (NM_001304284/USP6, exon 12 of 38)	17	5128809	5174991	46183	1	USP6	NM_004505	3588	17	rs2189336	5326162	4.516e-08	1.04477	4972162	5465662	5+	ZFP3,ZNF232,LOC101928000,USP6,ZNF594,LOC100130950,SCIMP,RABEP1,NUP88,RPAIN,C1QBP,DHX33,LOC105371506,DERL2,MIS12,LOC728392,NLRP1	193320	Closed_in_SZ
chr17	78787512	78787997	486	*	486	6.27	6.78	5.06	1.71	4.02e-10	6.65e-06	Distal Intergenic	17	78674047	78782342	108296	2	CYTH1	NM_004762	-5170	17	rs7225476	78561603	4.927e-08	0.96117	78406603	78788603	ENDOV,NPTX1,RPTOR,LOC101928855	ENDOV,NPTX1,RPTOR,LOC101928855	225909	Open_in_SZ
chr6	26239964	26242003	2040	*	2040	9.22	9.48	8.78	0.7	8.09e-06	0.0216	Promoter (<=1kb)	6	26240426	26240793	368	1	H4C6	NM_003540	0	6	rs140365013	27523869	6.809e-41	1.22789	24933869	30563869	5+	RIPOR2,CMAHP,LOC101928663,CARMIL1,SCGN,HIST1H2AA,HIST1H2BA,HIST1H2APS1,SLC17A4,SLC17A1,SLC17A3,SLC17A2,TRIM38,HIST1H1A,HIST1H3A,HIST1H4A,HIST1H4B,HIST1H3B,HIST1H2AB,HIST1H2BB,HIST1H3C,HIST1H1C,LOC108783645,HFE,HIST1H4C,HIST1H1T,HIST1H2BC,HIST1H2AC,HIST1H1E,HIST1H2BD,HIST1H2BE,HIST1H4D,HIST1H3D,HIST1H2AD,HIST1H2BF,HIST1H4E,HIST1H2BG,HIST1H2AE,HIST1H3E,HIST1H1D,HIST1H4F,HIST1H4G,HIST1H3F,HIST1H2BH,…	1281866	Open_in_SZ
chr11	104781102	104782982	1881	*	1881	8.26	8.52	7.82	0.7	2.44e-05	0.0465	Distal Intergenic	11	104885718	104898670	12953	2	CASP12	NM_001191016	115688	11	rs1144403	104677870	3.363e-08	1.04144	104267870	104915870	5+	LINC02552,CASP12,LOC643733,CASP4,CASP5,CASP1,CARD16	103232	Open_in_SZ
